# AF10 (MLLT10) prevents somatic cell reprogramming through regulation of DOT1L-mediated H3K79 methylation

**DOI:** 10.1101/2020.12.22.423908

**Authors:** Deniz Uğurlu-Çimen, Deniz Odluyurt, Kenan Sevinç, Nazlı Ezgi Özkan-Küçük, Burcu Özçimen, Deniz Demirtaş, Eray Enüstün, Can Aztekin, Martin Philpott, Udo Oppermann, Nurhan Özlü, Tamer T. Önder

## Abstract

The histone H3 lysine 79 (H3K79) methyltransferase DOT1L is a key chromatin-based barrier to somatic cell reprogramming. However, the mechanisms by which DOT1L safeguards cell identity and somatic-specific transcriptional programs remain unknown. Here, we employed a proteomic approach using proximity-based labeling to identify DOT1L-interacting proteins and investigated their effects on reprogramming. Among DOT1L interactors, suppression of AF10 (MLLT10) via RNA interference or CRISPR/Cas9, significantly increases reprogramming efficiency. In somatic cells and induced pluripotent stem cells (iPSCs) higher order H3K79 methylation is dependent on AF10 expression. In AF10 knockout cells, re-expression wildtype AF10, but not a mutant defective in DOT1L binding, rescues overall H3K79 methylation and reduces reprogramming efficiency. Transcriptomic analyses during reprogramming show that AF10 suppression results in downregulation of fibroblast-specific genes and accelerates the activation of pluripotency-associated genes. Our findings establish AF10 as a novel barrier to reprogramming by regulating H3K79 methylation and thereby sheds light on the mechanism by which cell identity is maintained in somatic cells.
