## Supplemental Table 1 for "AF10 (MLLT10) prevents somatic cell reprogramming through regulation of DOT1L-mediated H3K79 methylation"

### Sheet: shRNA Sequences
NAME	5'-3' SEQUENCE
shFF	TGCTGTTGACAGTGAGCGCCCGCCTGAAGTCTCTGATTAATAGTGAAGCCACAGATGTATTAATCAGAGACTTCAGGCGGTTGCCTACTGCCTCGGA
shAF10-1	TGCTGTTGACAGTGAGCGAGCCGAGAACCCGCTGGTTTATTAGTGAAGCCACAGATGTAATAAACCAGCGGGTTCTCGGCCTGCCTACTGCCTCGGA
shAF10-2	TGCTGTTGACAGTGAGCGCGGTCATATGATCAAAGTTTAATAGTGAAGCCACAGATGTATTAAACTTTGATCATATGACCTTGCCTACTGCCTCGGA
shNONO-1	TGCTGTTGACAGTGAGCGAAGGAAGAAATGAGGAAACTATTAGTGAAGCCACAGATGTAATAGTTTCCTCATTTCTTCCTCTGCCTACTGCCTCGGA
shNONO-2	TGCTGTTGACAGTGAGCGAATGGAAGAGCTGCACAACCAATAGTGAAGCCACAGATGTATTGGTTGTGCAGCTCTTCCATCTGCCTACTGCCTCGGA
shKAISO-1	TGCTGTTGACAGTGAGCGAGGCAGTTATTAGGAGTGAAATTAGTGAAGCCACAGATGTAATTTCACTCCTAATAACTGCCCTGCCTACTGCCTCGGA
shKAISO-2	TGCTGTTGACAGTGAGCGCCTGTAGCAAGATGCTGTTTAATAGTGAAGCCACAGATGTATTAAACAGCATCTTGCTACAGATGCCTACTGCCTCGGA
shSIN3B-1	TGCTGTTGACAGTGAGCGCGCCGGGAAATTGATTATGCATTAGTGAAGCCACAGATGTAATGCATAATCAATTTCCCGGCTTGCCTACTGCCTCGGA
shSIN3B-2	TGCTGTTGACAGTGAGCGCCCGCTGCATCGCACTCTTCAATAGTGAAGCCACAGATGTATTGAAGAGTGCGATGCAGCGGATGCCTACTGCCTCGGA
shAF17-1	TGCTGTTGACAGTGAGCGGGCATTGAAGAGGACTGATAAGTAGTGAAGCCACAGATGTACTTATCAGTCCTCTTCAATGCCTGCCTACTGCCTCGGA
shAF17-2	TGCTGTTGACAGTGAGCGACAGGCTGTCTCAACAGCCTTATAGTGAAGCCACAGATGTATAAGGCTGTTGAGACAGCCTGGTGCCTACTGCCTCGGA
shENL-1	TGCTGTTGACAGTGAGCGACAGCAGATTGTGAATCTGATCTAGTGAAGCCACAGATGTAGATCAGATTCACAATCTGCTGCTGCCTACTGCCTCGGA
shENL-2	TGCTGTTGACAGTGAGCGCGGATTGTTTCTTTCCTGGATTTAGTGAAGCCACAGATGTAAATCCAGGAAAGAAACAATCCTTGCCTACTGCCTCGGA
shNUMA1-1	TGCTGTTGACAGTGAGCGAGCACTGAAGAGGGACAGCAAATAGTGAAGCCACAGATGTATTTGCTGTCCCTCTTCAGTGCCTGCCTACTGCCTCGGA
shNUMA1-2	TGCTGTTGACAGTGAGCGCGCCTTGAAGAGAAGAACGAAATAGTGAAGCCACAGATGTATTTCGTTCTTCTCTTCAAGGCATGCCTACTGCCTCGGA
shDDX21-1	TGCTGTTGACAGTGAGCGCGCCATCCCTTTGATTGAGAAATAGTGAAGCCACAGATGTATTTCTCAATCAAAGGGATGGCATGCCTACTGCCTCGGA
shDDX21-2	TGCTGTTGACAGTGAGCGCGCTGATCAAGTGGAAGAGATTTAGTGAAGCCACAGATGTAAATCTCTTCCACTTGATCAGCATGCCTACTGCCTCGGA
shMRE11-1	TGCTGTTGACAGTGAGCGCCCTAATAGTTTGAACAGATATTAGTGAAGCCACAGATGTAATATCTGTTCAAACTATTAGGTTGCCTACTGCCTCGGA
shMRE11-2	TGCTGTTGACAGTGAGCGAGGCCATGAACATGAGTGTAAATAGTGAAGCCACAGATGTATTTACACTCATGTTCATGGCCCTGCCTACTGCCTCGGA
shTPR-1	TGCTGTTGACAGTGAGCGACCCAAGTCTGTCCAGAACAAATAGTGAAGCCACAGATGTATTTGTTCTGGACAGACTTGGGCTGCCTACTGCCTCGGA
shTPR-2	TGCTGTTGACAGTGAGCGCGCACCTCCATAGACGTGTAAATAGTGAAGCCACAGATGTATTTACACGTCTATGGAGGTGCTTGCCTACTGCCTCGGA
shDOT1L	TGCTGTTGACAGTGAGCGCGCACCTCTGAACTTCAGAATATAGTGAAGCCACAGATGTATATTCTGAAGTTCAGAGGTGCATGCCTACTGCCTCGGA

### Sheet: sgRNA Sequences
Throughout the paper
NAME	5'-3' SEQUENCE
sgControl	CTTCGAAATGTCCGTTCGGT
sgAF10-1	TGCAGCGTCGCGGTGCATCA
sgAF10-2	ATAAATAGTCCTTACCACTC
Figure2F and S2B: double KO dH1f generation
NAME	5'-3' SEQUENCE
gNT	ACGGAGGCTAAGCGTCGCAA
gDOT1L-1 (exon5)	GTCCACAAACAGGTCGTCGT
gDOT1L-2 (exon5)	GGTCTCCCCGTACACCTCGG
Figure1B: DOT1L-KO 293T cells generation
NAME	5'-3' SEQUENCE
gControl	CGCTTCCGCGGCCCGTTCAA
gDOT1L (exon1)	CTGAGCCCGCCGTCTACCCG

### Sheet: T7 Primer sets
NAME	5'-3' SEQUENCE
sgAF10-1 T7 fwd	CAACTCCCTCTTAGATGGTCTC
sgAF10-1 T7 rev	GCGGAATCACATGACAGTCC
sgAF10-2 T7 fwd	GTGACAGGTGGATTAATAGGGCT
sgAF10-2 T7 rev	TCTGAAATAAGGTAACCACCCAAGT

### Sheet: Q-RT-PCR Primer sets
NAME	5'-3' SEQUENCE
AF10 forward	GCGTCGCGGTGCATCAAG
AF10 reverse	GGGACAAAGTTCACATCTCACTC
NONO forward	CATCAAGGAGGCTCGTGAGAAG
NONO reverse	TGGTTGTGCAGCTCTTCCATCC
KAISO forward	TAGCAGAGCTTGGTGTCCCATTG
KAISO reverse	CACCAGAATCAGGAGGTAAAGGC
SIN3B forward	TCTGAGGACTCCACGTTCGTCA
SIN3B reverse	AGGTTCGTCTCCAGGACAACGT
AF17 forward	CTGCGTATGTTCGGACGGAGAG
AF17 reverse	ACCTGAACGATGCCATAGCAA
ENL forward	GGTGAGGTTAGAGCTGGGG
ENL reverse	TGGATGTCACATTGCTCGGG
NUMA1 forward	GGTTCCAGGAAGAGAGGCAGAA
NUMA1 reverse	CTTGCTGGCTTGGTCAGAGTCA
DDX21 forward	TGCACGTGGGTTAGACATCC
DDX21 reverse	CGCCCGGATCGATGAATGTA
MRE11 forward	CAGCAACCAACAAAGGAAGAGGC
MRE11 reverse	GAGTTCCTGCTACGGGTAGAAG
TPR forward	GCTCAGGTTGAGAGTCTGCGTT
TPR reverse	CAGTTCTTCATGCTGAGCCATTG
βACTIN forward	TGAAGTGTGACGTGGACATC
βACTIN reverse	GGAGGAGCAATAGATCTTGAT
POU5F1 forward	CCTCACTTCACTGCAACTGTA
POU5F1 reverse	CAGGTTTTCTTTCCCTACGT
SOX2 forward	AGCTACAGCATGATGCAGGA
SOX2 reverse	GGTCATGGAGTTGTACTGCA
NANOG forward	TGATTTGTGGGCCTGAAGAAA
NANOG reverse	TGGTGGTAGGAAGAGTAAAG
LIN28 forward	CCTCCTCAGCCAAAGAAGTG
LIN28 reverse	GTGGTGATGTACAGCCATGC
SERPINB9 forward	GTCGGCGTCCAGGCTC	?
SERPINB9 reverse	AGGCGTATGGCAAAAGTACCA
GDF3 forward	TTGTGTTGCGGTCAGTCCC
GDF3 reverse	GGGGTTGTCATTCCAATCCTTAG
EPCAM forward	GCCAGTGTACTTCAGTTGGTGC
EPCAM reverse	CCCTTCAGGTTTTGCTCTTCTCC
DPPN4 forward	AAAAGCCTCCAATGGGAATAG
DPPN4 reverse	GCAGAGGACCAGAGTTCAC
GAL forward	CCGGCCAAGGAAAAACGAG
GAL reverse	GAGGCCATTCTTGTCGCTGA
PITX2 forward	TGTGGACCAACCTTACGGAAG
PITX2 reverse	GCCCGACGATTCTTGAACCAA
CDH1 forward	TCGACACCCGATTCAAAGTGG
CDH1 reverse	GTGGGTTATGAAACCGTAGAGG
EPS8 forward	AGTATCGTGCGAGACAGCCAGA
EPS8 reverse	CTCCGACCAATGGTCAGTCTGT
NR2F2 forward	CAACTGCCACTCGTACCTGTC
NR2F2 reverse	GCAAATGTTCTCGATACCCATGA
MMP1 forward	ATGAAGCAGCCCAGATGTGGAG
MMP1 reverse	TGGTCCACATCTGCTCTTGGCA
LXN forward	GGAAGAGGACATAAGTATCGCCT
LXN reverse	TCTGGTGCAGTTTCTTGTCCCG
SIX1 forward	AGGTCAGCAACTGGTTTAAGAACC
SIX1 reverse	GAGGAGAGAGTTGGTTCTGCTTG
COL6A2 forward	CGTGGAGACTCAGGACAGCCA
COL6A2 reverse	CCTTTCAAGCCAAAGTCGCCTC
TSPO forward	TCCTACCTGGTCTGGAAAGAGC
TSPO reverse	CCAGCAGGAGATCCACCAAGG
PTX3 forward	CGAAATAGACAATGGACTCCATCC
PTX3 reverse	CTCATCTGCGAGTTCTCCAGCA
